# Evaluating the Radiation Sensitivity Index and 12-chemokine gene expression signature for clinical use in a CLIA laboratory

**DOI:** 10.1101/2024.09.19.613957

**Authors:** Anders Berglund, John Puskas, Sean Yoder, Andrew T. Smith, Douglas C. Marchion, Dahui Qian, James J. Mulé, Javier F. Torres-Roca, Steven A. Eschrich

## Abstract

**Background:** The radiation sensitivity index (RSI) and 12-chemokine gene expression signature (12CK GES) are two gene expression signatures (GES) that were previously developed to predict tumor radiation sensitivity or identify the presence of tertiary lymphoid structures in tumors, respectively. To advance the use of these GES into clinical trial evaluation, their assays must be assessed within the context of the Clinical Laboratory Improvement Amendments (CLIA) process.

**Methods:** Using HG-U133Plus 2.0 arrays, we first established CLIA laboratory proficiency. Then the accuracy (limit of detection and macrodissection impact), precision (variability by time and operator), sample type (surgery vs. biopsy), and concordance with reference laboratory were evaluated.

**Results:** RSI and 12CK GES were reproducible (RSI: 0.01 mean difference, 12CK GES 0.17 mean difference) and precise with respect to time and operator. Taken together, the reproducibility analysis of the scores indicated a median RSI difference of 0.06 (6.47% of range) across samples and a median 12CK GES difference of 0.92 (12.29% of range). Experiments indicated that the lower limit of input RNA is 5 ng. Reproducibility with a second CLIA laboratory demonstrated reliability with the median RSI score difference of 0.065 (6% of full range) and 12CK GES difference of 0.93 (12 % of observed range).

**Conclusions:** Overall, under CLIA, RSI and 12CK GES were demonstrated by the Moffitt Cancer Center Advanced Diagnostic Laboratory to be reproducible GES for clinical usage.
