## Supplemental Table 1 for "Evaluating the Radiation Sensitivity Index and 12-chemokine gene expression signature for clinical use in a CLIA laboratory"

### Sheet: Proficiency
Sample Id	Display Name	12CK	RSI	TumorType	RNAID
CLIA_PR_11	S_11	0.68061	0.586337	Colon Cancer	EXP810RNA11
CLIA_PR_12	S_12	1.0276	0.55499	Colon Cancer	EXP810RNA12
CLIA_PR_13	S_13	-0.97387	0.559535	Colon Cancer	EXP810RNA13
CLIA_PR_14	S_14	3.2309	0.348996	Colon Cancer	EXP810RNA14
MGC_Orig_11	S_11	-0.68944	0.451895	Colon Cancer	EXP810RNA11
MGC_Orig_12	S_12	-0.58563	0.596026	Colon Cancer	EXP810RNA12
MGC_Orig_13	S_13	-1.9897	0.699748	Colon Cancer	EXP810RNA13
MGC_Orig_14	S_14	1.9068	0.282552	Colon Cancer	EXP810RNA14

### Sheet: Repeatability
Sample Id	Display Name	12CK	RSI	TumorType	RNAID		12CK Range	RSI Range
16R1	S_16	-3.8318	0.629158	Colon Cancer	EXP810RNA16		0.172	0.0403511	S16
16R2	S_16	-3.895	0.61808	Colon Cancer	EXP810RNA16		0.1422	0	S17
16R3	S_16	-3.8207	0.658431	Colon Cancer	EXP810RNA16		0.2022	0	S19
16R4	S_16	-3.723	0.629158	Colon Cancer	EXP810RNA16		0.1566	0.00748426	S20
17R1	S_17	-2.6908	0.567577	Colon Cancer	EXP810RNA17		0.16825	0.0119588	Mean
17R2	S_17	-2.558	0.567577	Colon Cancer	EXP810RNA17		7.84419	6.46261
17R3	S_17	-2.5733	0.567577	Colon Cancer	EXP810RNA17
17R4	S_17	-2.7002	0.567577	Colon Cancer	EXP810RNA17
19R1	S_19	-1.9523	0.626122	Colon Cancer	EXP810RNA19
19R2	S_19	-1.7501	0.626122	Colon Cancer	EXP810RNA19
19R3	S_19	-1.8568	0.626122	Colon Cancer	EXP810RNA19
19R4	S_19	-1.9045	0.626122	Colon Cancer	EXP810RNA19
20R1	S_20	-3.3388	0.74514	Colon Cancer	EXP810RNA20
20R2	S_20	-3.194	0.74514	Colon Cancer	EXP810RNA20
20R3	S_20	-3.1822	0.74514	Colon Cancer	EXP810RNA20
20R4	S_20	-3.2117	0.752624	Colon Cancer	EXP810RNA20

### Sheet: O2O
Sample Id	Display Name	12CK	RSI	TumorType	RNAID
S11_O1_R1	S_11_O1	-0.71772	0.435147	Colon Cancer	EXP810RNA11
S11_O1_R2	S_11_O1	-0.83233	0.435147	Colon Cancer	EXP810RNA11
S11_O2_R3A	S_11_O2	-0.47722	0.569692	Colon Cancer	EXP810RNA11
S11_O2_R3B	S_11_O2	-0.63432	0.569692	Colon Cancer	EXP810RNA11
S13_O1_R1	S_13_O1	-3.0335	0.559535	Colon Cancer	EXP810RNA13
S13_O1_R2	S_13_O1	-2.9867	0.559535	Colon Cancer	EXP810RNA13
S13_O2_R3A	S_13_O2	-2.6683	0.559535	Colon Cancer	EXP810RNA13
S13_O2_R3B	S_13_O2	-2.8046	0.559535	Colon Cancer	EXP810RNA13
S14_O1_R1	S_14_O1	2.6466	0.348996	Colon Cancer	EXP810RNA14
S14_O1_R2	S_14_O1	2.6068	0.348996	Colon Cancer	EXP810RNA14
S14_O2_R3A	S_14_O2	2.6719	0.348996	Colon Cancer	EXP810RNA14
S14_O2_R3B	S_14_O2	2.7423	0.230116	Colon Cancer	EXP810RNA14

### Sheet: Run1 vs Run2
Sample Id	Display Name	12CK	RSI	TumorType	RNAID
S11_R1	S_11	-0.32499	0.365524	Colon Cancer	EXP810RNA11
S11_R2	S_11	-0.43234	0.44709	Colon Cancer	EXP810RNA11
S12_R1	S_12	0.2299	0.624614	Colon Cancer	EXP810RNA12
S12_R2	S_12	0.32928	0.556498	Colon Cancer	EXP810RNA12
S13_R1	S_13	-2.6692	0.559535	Colon Cancer	EXP810RNA13
S13_R2	S_13	-2.5956	0.559535	Colon Cancer	EXP810RNA13
S14_R1	S_14	2.965	0.348996	Colon Cancer	EXP810RNA14
S14_R2	S_14	2.9437	0.348996	Colon Cancer	EXP810RNA14

### Sheet: LOD
Sample Id	Display Name	12CK	RSI	TumorType	RNAID
S16-100	S_16	-5.6089	0.629158	Colon Cancer	EXP810RNA16
S16-25_A	S_16	-5.3316	0.552051	Colon Cancer	EXP810RNA16
S16-25_B	S_16	-5.4621	0.629158	Colon Cancer	EXP810RNA16
S16-10	S_16	-5.5472	0.559535	Colon Cancer	EXP810RNA16
S16-5	S_16	-5.3882	0.549985	Colon Cancer	EXP810RNA16
S16-2.5	S_16	-5.8246	0.549985	Colon Cancer	EXP810RNA16
S17-100	S_17	-4.4192	0.519184	Colon Cancer	EXP810RNA17
S17-25_A	S_17	-4.4653	0.559535	Colon Cancer	EXP810RNA17
S17-25_B	S_17	-4.449	0.559535	Colon Cancer	EXP810RNA17
S17-10	S_17	-4.2807	0.567577	Colon Cancer	EXP810RNA17
S17-5	S_17	-4.2769	0.552051	Colon Cancer	EXP810RNA17
S17-2.5	S_17	-4.3378	0.559535	Colon Cancer	EXP810RNA17
S19-100	S_19	-3.96	0.666473	Colon Cancer	EXP810RNA19
S19-25_A	S_19	-3.9908	0.567577	Colon Cancer	EXP810RNA19
S19-25_B	S_19	-3.7287	0.567577	Colon Cancer	EXP810RNA19
S19-10	S_19	-3.9474	0.6372	Colon Cancer	EXP810RNA19
S19-5	S_19	-4.3721	0.556519	Colon Cancer	EXP810RNA19

### Sheet: ImpMacroDiss
Sample Id	Display Name	12CK	RSI	TumorType	RNAID
N1_A	N1	2.9032	0.658431	Head & Neck Normal	06S19082865
N1_B	N1	2.9788	0.658431	Head & Neck Normal	06S19082865
PM1_A	PM1	-1.0718	0.621674	HNC	06S19076351
PM1_B	PM1	-1.077	0.51832	HNC	06S19076351
T1_A	T1	-1.6249	0.621674	HNC	06S19082864
T1_B	T1	-1.7767	0.51832	HNC	06S19082864
N3_A	N3	2.021	0.691706	Head & Neck Normal	06S19082869
N3_B	N3	2.0696	0.658431	Head & Neck Normal	06S19082869
PM3_A	PM3	2.0195	0.576865	HNC	06S19076354
PM3_B	PM3	2.0548	0.466026	HNC	06S19076354
T3_A	T3	2.2912	0.61014	HNC	06S19082868
T3_B	T3	2.3468	0.61014	HNC	06S19082868
N4_A	N4	-0.70401	0.59281	Head & Neck Normal	06S19082871
N4_B	N4	-0.65372	0.481972	Head & Neck Normal	06S19082871
PM4_A	PM4	1.7969	0.59281	HNC	06S19076359
PM4_B	PM4	1.9105	0.59281	HNC	06S19076359
T4_A	T4	-0.80237	0.551595	HNC	06S19082870
T4_B	T4	-0.75603	0.551595	HNC	06S19082870

### Sheet: SurgVsBiop_A
Sample Id	Display Name	12CK	RSI	TumorType	RNAID
PB_1	S_1	-0.41566	0.61872	Breast Cancer	06S19098187
PB_2	S_2	-0.64047	0.644178	Breast Cancer	06S19098203
PB_3	S_3	3.1347	0.61872	Breast Cancer	06S19098219
PB_5	S_4	1.5278	0.712913	Breast Cancer	06S19098220
Surg_1	S_1	-2.0024	0.676815	Breast Cancer	06S19098187
Surg_2	S_2	-0.61045	0.583216	Breast Cancer	06S19098203
Surg_3	S_3	3.821	0.549985	Breast Cancer	06S19098219
Surg_5	S_4	1.0324	0.697156	Breast Cancer	06S19098220

### Sheet: SurgVsBiop_B
Sample Id	Display Name	12CK	RSI	TumorType	RNAID
biopsy_1	S_1	4.4116	0.441681	Head and Neck Cancer	06S19108716
biopsy_2	S_2	1.4582	0.549985	Head and Neck Cancer	06S19108718
biopsy_3	S_3	3.4212	0.394899	Head and Neck Cancer	06S19108720
biopsy_4	S_4	3.9089	0.533087	Head and Neck Cancer	06S19108722
biopsy_5	S_5	-0.61133	0.559535	Head and Neck Cancer	06S19108724
surgery_1	S_1	3.3289	0.441681	Head and Neck Cancer	06S19108717
surgery_2	S_2	1.9304	0.445681	Head and Neck Cancer	06S19108719
surgery_3	S_3	3.2192	0.276018	Head and Neck Cancer	06S19108721
surgery_4	S_4	2.1034	0.474068	Head and Neck Cancer	06S19108723
surgery_5	S_5	-0.67911	0.456739	Head and Neck Cancer	06S19108725

### Sheet: Concordance
Sample Id	Display Name	12CK	RSI	TumorType	RNAID
COV_C10	COV_C10	-2.161	0.458542	Head and Neck Cancer	C-SF-111227-00092
COV_C11	COV_C11	0.69722	0.160493	Head and Neck Cancer	C-SF-120229-00080
COV_C12	COV_C12	3.9466	0.386856	Head and Neck Cancer	C-SF-120629-00131
COV_C13	COV_C13	0.7878	0.589492	Head and Neck Cancer	C-SF-121113-00054
COV_C15	COV_C15	3.6611	0.28406	Head and Neck Cancer	C-SF-151230-00054
COV_C16	COV_C16	1.3175	0.478653	Head and Neck Cancer	C-SF-151209-00003
COV_C17	COV_C17	3.0625	0.356154	Head and Neck Cancer	C-SF-160209-00001
COV_C18	COV_C18	2.8947	0.444796	Head and Neck Cancer	C-SF-170711-00172
COV_C22	COV_C22	0.76202	0.211396	Head and Neck Cancer	C-SF-100109-132659
COV_C25	COV_C25	-1.2763	0.215941	Head and Neck Cancer	C-SF-100528-00189
COV_C26	COV_C26	4.3394	0.156556	Head and Neck Cancer	C-SF-100803-00080
COV_C29	COV_C29	-3.198	0.552051	Head and Neck Cancer	C-SF-141007-00103
COV_C4	COV_C4	2.6099	0.323743	Head and Neck Cancer	C-SF-100109-167284
COV_C9	COV_C9	3.5855	0.391858	Head and Neck Cancer	C-SF-111102-00110
MCC_C10	MCC_C10	-2.0793	0.51832	Head and Neck Cancer	M-SF-111227-00092
MCC_C11	MCC_C11	2.3884	0.212904	Head and Neck Cancer	M-SF-120229-00080
MCC_C12	MCC_C12	4.3327	0.405993	Head and Neck Cancer	M-SF-120629-00131
MCC_C13	MCC_C13	1.8948	0.474068	Head and Neck Cancer	M-SF-121113-00054
MCC_C15	MCC_C15	3.2946	0.405993	Head and Neck Cancer	M-SF-151230-00054
MCC_C16	MCC_C16	3.4669	0.287113	Head and Neck Cancer	M-SF-151209-00003
MCC_C17	MCC_C17	3.0258	0.499301	Head and Neck Cancer	M-SF-160209-00001
MCC_C18	MCC_C18	3.8636	0.391858	Head and Neck Cancer	M-SF-170711-00172
MCC_C22	MCC_C22	2.8836	0.169009	Head and Neck Cancer	M-SF-100109-132659
MCC_C25	MCC_C25	0.94139	0.212904	Head and Neck Cancer	M-SF-100528-00189
MCC_C26	MCC_C26	3.455	0.265238	Head and Neck Cancer	M-SF-100803-00080
MCC_C29	MCC_C29	-2.1897	0.552051	Head and Neck Cancer	M-SF-141007-00103
MCC_C4	MCC_C4	2.8345	0.393366	Head and Neck Cancer	M-SF-100109-167284
MCC_C9	MCC_C9	3.9545	0.211396	Head and Neck Cancer	M-SF-111102-00110

### Sheet: Concordance Range
Display Name	RSI_COV	RSI_MCC	DIFF	ABS_DIFF
C10	0.458542	0.51832	-0.059778	0.059778
C11	0.160493	0.212904	-0.0524117	0.0524117
C12	0.386856	0.405993	-0.0191365	0.0191365
C13	0.589492	0.474068	0.115423	0.115423
C15	0.28406	0.405993	-0.121933	0.121933
C16	0.478653	0.287113	0.191541	0.191541
C17	0.356154	0.499301	-0.143148	0.143148
C18	0.444796	0.391858	0.0529379	0.0529379
C22	0.211396	0.169009	0.0423876	0.0423876
C25	0.215941	0.212904	0.00303676	0.00303676
C26	0.156556	0.265238	-0.108682	0.108682
C29	0.552051	0.552051	0	0
C4	0.323743	0.393366	-0.0696235	0.0696235
C9	0.391858	0.211396	0.180462	0.180462
			MEDIAN	0.0647007
			PERCENT OF RANGE	0.0647007
Display Name	12CK
C10	-2.161	-2.0793	-0.0817	0.0817
C11	0.69722	2.3884	-1.69118	1.69118
C12	3.9466	4.3327	-0.3861	0.3861
C13	0.7878	1.8948	-1.107	1.107
C15	3.6611	3.2946	0.3665	0.3665
C16	1.3175	3.4669	-2.1494	2.1494
C17	3.0625	3.0258	0.0367	0.0367
C18	2.8947	3.8636	-0.9689	0.9689
C22	0.76202	2.8836	-2.12158	2.12158
C25	-1.2763	0.94139	-2.21769	2.21769
C26	4.3394	3.455	0.8844	0.8844
C29	-3.198	-2.1897	-1.0083	1.0083
C4	2.6099	2.8345	-0.2246	0.2246
C9	3.5855	3.9545	-0.369	0.369
			MEDIAN	0.92665
			MIN	-3.198
			MAX	4.3394
			RANGE	7.5374
			PERCENT OF RANGE	0.12294
