## Supplemental Table 2 for "Evaluating the Radiation Sensitivity Index and 12-chemokine gene expression signature for clinical use in a CLIA laboratory"

### Sheet: EXP810
Source Material type	Sample No.	LV Alias RNA ID	ssRNA per aliquots (ug)	Source Material (Tissue mg/uM)	Original Volume (uL) (conformed from total volume)	Concentration (ng/uL)	260	280	260/280 ratio	260/230 ratio	RIN #	ssRNA Original Quantity (ug)	ssRNA Concentration ng/uL	Quantification Method	Tissue	Anatomic Site	Diagnosis
Macrodissected Frozen Tissue	11	EXP810RNA11	1	76 mg	50	977.6	24.44	11.529	2.11987	2.16	6.6	34.1	682	TapeStation	Large Bowel	Colon NOS	Adenocarcinoma, NOS
Macrodissected Frozen Tissue	12	EXP810RNA12	1	70 mg	50	555.2	13.88	6.462	2.14794	1.94	4.8	19.4	388	TapeStation	Large Bowel	Colon NOS	Adenocarcinoma, NOS
Macrodissected Frozen Tissue	13	EXP810RNA13	1	60 mg	50	1041.32	26.033	12.219	2.13053	1.51	8.6	40.6	812	TapeStation	Large Bowel	Transverse Colon	Adenocarcinoma, NOS
Macrodissected Frozen Tissue	14	EXP810RNA14	1	65 mg	50	313.76	7.844	3.819	2.05394	1.19	8.1	8.45	169	TapeStation	Large Bowel	Colon NOS	Adenocarcinoma, NOS
Macrodissected Frozen Tissue	15	EXP810RNA15	1	59 mg	50	1126.76	28.169	13.347	2.11051	2.18	7.4	28.2	564	TapeStation	Large Bowel	Colon NOS	Adenocarcinoma, NOS
Macrodissected Frozen Tissue	16	EXP810RNA16	1	55 mg	50	636.04	15.901	7.564	2.10219	1.16	9.1	13.5	270	TapeStation	Large Bowel	Cecum NOS	Adenocarcinoma, NOS
Macrodissected Frozen Tissue	17	EXP810RNA17	1	66 mg	50	435.92	10.898	5.288	2.06089	1.08	9.2	17.7	354	TapeStation	Large Bowel	Colon NOS	Adenocarcinoma, NOS
Macrodissected Frozen Tissue	18	EXP810RNA18	1	50 mg	50	54.28	1.357	0.656	2.0686	0.14	7.5	1.35	27	TapeStation	Large Bowel	Colon NOS	Unknown
Macrodissected Frozen Tissue	19	EXP810RNA19	1	59 mg	50	564.68	14.117	6.547	2.15625	1.32	6.1	24.05	481	TapeStation	Large Bowel	Sigmoid Colon	Adenocarcinoma, NOS
Macrodissected Frozen Tissue	20	EXP810RNA20	1	70 mg	50	411.8	10.295	5.073	2.02937	1.46	7.7	16.85	337	TapeStation	Large Bowel	Splenic Flexure	Adenocarcinoma, NOS

### Sheet: Macrodissection
ID	LVID	Weight (g)	TumorType	Tissue	Anatomic site	Clinical diagnosis
PM1	06S19076351		Head & Neck	lymph node	neck NOS	Carcinoma NOS
PM3	06S19076354		Head & Neck	Tongue	Tongue NOS	Squamous cell carcinoma, keratinizing type, NOS
PM4	06S19076359		Head & Neck	Oral Cavity	Floor of mouth mucosa	Squamous cell carcinoma, keratinizing type, NOS
T1	06S19082864	0.0338	Head & Neck	lymph node	neck NOS	Carcinoma NOS
T3	06S19082868	0.0344	Head & Neck	Tongue	Tongue NOS	Squamous cell carcinoma, keratinizing type, NOS
T4	06S19082870	0.037	Head & Neck	Oral Cavity	Floor of mouth mucosa	Squamous cell carcinoma, keratinizing type, NOS
N1	06S19082865	0.0296	Head & Neck	lymph node	neck NOS	Carcinoma NOS
N3	06S19082869	0.0227	Head & Neck	Tongue	Tongue NOS	Squamous cell carcinoma, keratinizing type, NOS
N4	06S19082871	0.042	Head & Neck	Oral Cavity	Floor of mouth mucosa	Squamous cell carcinoma, keratinizing type, NOS

### Sheet: Surgery vs Biopsy
sample	Sampling Method	RNAID	Qubit (ng/ul)	Tapestation (ng/ul)	nanodrop (ng/ul)	RIN	input (ul)	input (ng)	Tumor Type	Tissue	Anatomic site	Clinical Diagnosis
1	surgery	06S19098187	570	42.9	570.35	7	2.331	100	Prostate Cancer	Prostate	Prostate NOS	unknown
2	surgery	06S19098203	239	27.7	227.81	6.5	3	83.1	Breast Cancer	Breast	Breast NOS	infitrating duct carcinoma, NOS
3	surgery	06S19098219	191	24.9	180.96	6.2	3	74.7	Breast Cancer	Breast	Breast NOS	infitrating duct carcinoma, NOS
4	surgery		24.8	6.35	23.84	4	omit	omit
5	surgery	06S19098220	600	32.7	600.92	7.4	3	98.1	Breast Cancer	Breast	Breast NOS	infitrating duct carcinoma, NOS
1	biopsy	06S19098187	193	68	93.6	7.4	1.47059	100	Prostate Cancer	Prostate	Prostate NOS	unknown
2	biopsy	06S19098203	357	190	332.92	8.6		100	Breast Cancer	Breast	Breast NOS	infitrating duct carcinoma, NOS
3	biopsy	06S19098219	393	117	363.06	8.4		100	Breast Cancer	Breast	Breast NOS	infitrating duct carcinoma, NOS
4	biopsy		15.2	5.83	15.41	4.3	omit	omit
5	biopsy	06S19098220	510	47.2	492.74	8.7	2.11864	100	Breast Cancer	Breast	Breast NOS	infitrating duct carcinoma, NOS

### Sheet: HNC Surgery vs Biopsy
RNAID	TumorType	Sampling Method	Tissue	Anatomic site	Clinical Diagnosis
06S19108716	Head and Neck Cancer	biopsy	Lymph node	Neck NOS	Squamous cell carcinoma, NOS
06S19108718	Head and Neck Cancer	biopsy	Esophagus	Esophagus-Gastric Junction	Adenosquamous carcinoma
06S19108720	Head and Neck Cancer	biopsy	Larynx	Larynx NOS	Squamous cell carcinoma, NOS
06S19108722	Head and Neck Cancer	biopsy	Lymph node	Lateral Neck	Squamous cell carcinoma, NOS
06S19108724	Head and Neck Cancer	biopsy	Lymph node	Neck NOS	Squamous cell carcinoma, NOS
06S19108717	Head and Neck Cancer	surgery	Lymph node	Neck NOS	Squamous cell carcinoma, NOS
06S19108719	Head and Neck Cancer	surgery	Esophagus	Esophagus-Gastric Junction	Adenosquamous carcinoma
06S19108721	Head and Neck Cancer	surgery	Larynx	Larynx NOS	Squamous cell carcinoma, NOS
06S19108723	Head and Neck Cancer	surgery	Lymph node	Lateral Neck	Squamous cell carcinoma, NOS
06S19108725	Head and Neck Cancer	surgery	Lymph node	Neck NOS	Squamous cell carcinoma, NOS

### Sheet: All Concordance Samples
Lab	Position	Sample ID	Weight	Unit	SampleFamilyID	MCC #	RIN	28s/18s (area)	SampleID	tumor type	tissue	anatomic site
MCC	1	06S20012317	0.022	g	SF-100109-162581	C1	6.4	1	06S20012317	Head&Neck	Oral Cavity	Floor of Mouth Mucosa
MCC	2	06S20012323	0.031	g	SF-100109-163727	C2	7	1.2	06S20012323	Head&Neck	Tongue	Tongue NOS
MCC	3	06S20012324	0.033	g	SF-100109-165595	C3	8.8	1.6	06S20012324	Head&Neck	Larynx	Larynx NOS
MCC	4	06S20012325	0.025	g	SF-100109-167284	C4	7.5	1	06S20012325	Head&Neck	Oral Cavity	Floor of Mouth Mucosa
MCC	5	06S20012327	0.031	g	SF-100109-189595	C5	7.1	0.7	06S20012327	Head&Neck	Tongue	Tongue NOS
MCC	6	06S20012328	0.022	g	SF-110701-00062	C6	7.7	1.2	06S20012328	Head&Neck	Tongue	Tongue NOS
MCC	7	06S20012330	0.028	g	SF-110914-00058	C7	6.5	1.5	06S20012330	Head&Neck	Tongue	Base of Tongue
MCC	8	06S20012331	0.026	g	SF-111117-00081	C8	8.5	2	06S20012331	Head&Neck	Larynx	Larynx NOS
MCC	9	06S20012332	0.023	g	SF-111102-00110	C9	8.5	2	06S20012332	Head&Neck	Tongue	Tongue NOS
MCC	10	06S20012333	0.029	g	SF-111227-00092	C10	8.4	1	06S20012333	Head&Neck	Tongue	Tongue NOS
MCC	11	06S20012334	0.028	g	SF-120229-00080	C11	8.2	2.4	06S20012334	Head&Neck	Tongue	Base of Tongue
MCC	12	06S20012335	0.031	g	SF-120629-00131	C12	7.5	1.2	06S20012335	Head&Neck	Larynx	Larynx NOS
MCC	13	06S20012336	0.028	g	SF-121113-00054	C13	7.9	1.1	06S20012336	Head&Neck	Tongue	Tongue NOS
MCC	14	06S20012337	0.028	g	SF-150629-00102	C14	7.4	0.6	06S20012337	Head&Neck	Maxilla	Maxilla NOS
MCC	15	06S20012338	0.023	g	SF-151230-00054	C15	7.7	0.6	06S20012338	Head&Neck	Tongue	Tongue NOS
MCC	16	06S20012339	0.029	g	SF-151209-00003	C16	8.1	0.8	06S20012339	Head&Neck	Oral Cavity	Buccal Mucosa
MCC	17	06S20012340	0.029	g	SF-160209-00001	C17	7	0.6	06S20012340	Head&Neck	Tongue	Tongue NOS
MCC	18	06S20012343	0.031	g	SF-170711-00172	C18	7.3	0.9	06S20012343	Head&Neck	Tongue	Tongue NOS
MCC	19	06S20012344	0.031	g	SF-170628-00012	C19	7.2	0.6	06S20012344	Head&Neck	Soft Tissue	Neck NOS
MCC	20	06S20012348	0.032	g	SF-180112-00023	C20	6.7	0.4	06S20012348	Head&Neck	Tongue	Tongue NOS
MCC	21	06S20021423	0.025	g	SF-100109-173871	C21	7.9	1.1	06S20021423	Head&Neck	Tongue	Base of Tongue
MCC	22	06S20021424	0.025	g	SF-100109-132659	C22	8.5	1.1	06S20021424	Head&Neck	Tonsils	Tonsils NOS
MCC	23	06S20021425	0.026	g	SF-100109-168818	C23	6.8	0.8	06S20021425	Head&Neck	Tonsils	Tonsils NOS
MCC	24	06S20021426	0.025	g	SF-100608-00117	C24	8	1.9	06S20021426	Head&Neck	Tongue	Base of Tongue
MCC	25	06S20021427	0.031	g	SF-100528-00189	C25	8.8	0.9	06S20021427	Head&Neck	Larynx	Larynx NOS
MCC	26	06S20021428	0.026	g	SF-100803-00080	C26	7.8	1.5	06S20021428	Head&Neck	Tonsils	Tonsils NOS
MCC	27	06S20021430	0.027	g	SF-100715-00031	C27	8.1	0.9	06S20021430	Head&Neck	Tongue	Base of Tongue
MCC	28	06S20021431	0.03	g	SF-130516-00057	C28	7.8	1.6	06S20021431	Head&Neck	Tongue	Tongue NOS
MCC	29	06S20021432	0.026	g	SF-141007-00103	C29	7.8	1	06S20021432	Head&Neck	Tongue	Tongue NOS
MCC	30	06S20021433	0.03	g	SF-180419-00001	C30	8.1	1.2	06S20021433	Head&Neck	Tonsils	Tonsils NOS
COV	1	06S20022674	0.029	g	SF-100109-162581	CV1	2.5	0.1	@52001900154670092121440109504052	Head&Neck	Oral Cavity	Floor of Mouth Mucosa
COV	2	06S20022675	0.032	g	SF-100109-163727	CV2	0	0	@52001900154670092121440109504050	Head&Neck	Tongue	Tongue NOS
COV	3	06S20022676	0.032	g	SF-100109-165595	CV3	10	2		Head&Neck	Larynx	Larynx NOS
COV	4	06S20022677	0.033	g	SF-100109-167284	CV4	9.6	2.4	@52001900154669092121440109503989	Head&Neck	Oral Cavity	Floor of Mouth Mucosa
COV	5	06S20022678	0.029	g	SF-100109-173871	CV5	0	2.1	@52001900154669092121440109504019	Head&Neck	Tongue	Base of Tongue
COV	6	06S20022679	0.031	g	SF-100109-189595	CV6	2.5	0		Head&Neck	Tongue	Tongue NOS
COV	7	06S20021429	0.032	g	SF-100803-00080	CV7	8.2	1.6	@52001900154668092121440109503956	Head&Neck	Tonsils	Tonsils NOS
COV	8	06S20022681	0.028	g	SF-100109-168818	CV8	0	2.2	@52001900154669092121440109503975	Head&Neck	Tonsils	Tonsils NOS
COV	9	06S20022682	0.02	g	SF-100608-00117	CV9	8.9	1.3	@52001900154670092121440109504058	Head&Neck	Tongue	Base of Tongue
COV	10	06S20022683	0.027	g	SF-100528-00189	CV10	10	2.3	@52001900154671092121440109504137	Head&Neck	Larynx	Larynx NOS
COV	11	06S20022684	0.023	g	SF-110701-00062	CV11	9.9	1.9		Head&Neck	Tongue	Tongue NOS
COV	12	06S20022685	0.025	g	SF-100715-00031	CV12	0	3.5		Head&Neck	Tongue	Base of Tongue
COV	13	06S20022686	0.029	g	SF-110914-00058	CV13	4.2	0.8	@52001900154668092121440109503932	Head&Neck	Tongue	Base of Tongue
COV	14	06S20022687	0.023	g	SF-111117-00081	CV14	2.7	0		Head&Neck	Larynx	Larynx NOS
COV	15	06S20022688	0.023	g	SF-111102-00110	CV15	8.6	1.3	@52001900154669092121440109504023	Head&Neck	Tongue	Tongue NOS
COV	16	06S20022689	0.031	g	SF-111227-00092	CV16	8	1.1	@52001900154670092121440109504049	Head&Neck	Tongue	Tongue NOS
COV	17	06S20022690	0.025	g	SF-120229-00080	CV17	8.6	1.6	@52001900154668092121440109503943	Head&Neck	Tongue	Base of Tongue
COV	18	06S20022691	0.03	g	SF-120629-00131	CV18	6.9	1.1	@52001900154669092121440109503994	Head&Neck	Larynx	Larynx NOS
COV	19	06S20022692	0.021	g	SF-121113-00054	CV19	6.5	1	@52001900154668092121440109503918	Head&Neck	Tongue	Tongue NOS
COV	20	06S20022693	0.029	g	SF-130516-00057	CV20	6.9	1.5		Head&Neck	Tongue	Tongue NOS
COV	21	06S20022694	0.023	g	SF-141007-00103	CV21	7.2	1.6	@52001900154670092121440109504071	Head&Neck	Tongue	Tongue NOS
COV	22	06S20022695	0.021	g	SF-150629-00102	CV22	6.4	1.4	@52001900154670092121440109504042	Head&Neck	Maxilla	Maxilla NOS
COV	23	06S20022696	0.027	g	SF-151230-00054	CV23	9.2	1.5	@52001900154671092121440109504107	Head&Neck	Tongue	Tongue NOS
COV	24	06S20022697	0.027	g	SF-151209-00003	CV24	7.6	0.9	@52001900154668092121440109503961	Head&Neck	Oral Cavity	Buccal Mucosa
COV	25	06S20022698	0.021	g	SF-160209-00001	CV25	9.8	2	@52001900154668092121440109503919	Head&Neck	Tongue	Tongue NOS
COV	26	06S20022699	0.021	g	SF-170711-00172	CV26	6.5	1	@52001900154669092121440109504020	Head&Neck	Tongue	Tongue NOS
COV	27	06S20022700	0.027	g	SF-170628-00012	CV27	6.3	0.9	@52001900154668092121440109503950	Head&Neck	Soft Tissue	Neck NOS
COV	28	06S20022701	0.028	g	SF-180112-00023	CV28	6.1	0.7	@52001900154668092121440109503923	Head&Neck	Tongue	Tongue NOS
COV	29	06S20022702	0.027	g	SF-180419-00001	CV29	0	0.8	@52001900154669092121440109503988	Head&Neck	Tonsils	Tonsils NOS
COV	30	06S20023023	0.021	g	SF-100109-132659	CV30	8	1.7	@52001900154669092121440109503995	Head&Neck	Tonsils	Tonsils NOS
